# Degradation of ribosomal RNA during *Plasmodium falciparum* gametocytogenesis

**DOI:** 10.1101/2025.02.12.637867

**Authors:** Janne Grünebast, Ritwik Singhal, Robin Bromley, Sachie Kanatani, Kaylee Watson, Franck Dumetz, Tales Vicari Pascini, Abhai Tripathi, Julie C Dunning Hotopp, Photini Sinnis, Manuel Llinás, David Serre

## Abstract

The life cycle of *Plasmodium falciparum* is characterized by complex regulatory changes that allow adaptation of the parasites to different environmental conditions, which are especially pronounced during transmission between the mammalian host and the insect vector. Previous studies have shown that *P. falciparum* uses three types of ribosomal RNAs (rRNA A-, S1- and S2-types) at different stages of its life cycle. We used Oxford Nanopore Technologies (ONT) direct RNA sequencing to investigate the dynamics of rRNA usage throughout the parasite’s intraerythrocytic development, as well as in salivary gland sporozoites. Our study revealed a preponderance of A-type rRNAs during the intraerythrocytic cycle and gametocytogenesis, while S-type rRNAs slowly increase in abundance in mosquito stages starting three days post infection. Salivary gland sporozoites showed an even proportion of all rRNA types. By examining the length distributions of rRNA molecules, we detected an extensive and specific degradation of rRNAs during gametocytogenesis, starting in stage II gametocytes and continuing until the final stages of gametocyte development. We hypothesize that rRNA degradation may be linked to the global translational repression and metabolic quiescence described in stage V gametocytes, similar to mechanisms observed in bacterial and eukaryotic stress responses.
