## Supplemental Table S1 for "Degradation of ribosomal RNA during *Plasmodium falciparum* gametocytogenesis"

### Sheet: Sheet 1
Table S1: Primer sequences and DNA constructs used to specifically quantify the relative abundance of the three rRNA types by qRT-PCR.
Primer name	Sequence	Application
HSP90-exon1-fwd-3	GGTGTTGTCGATTCAGAAGATTTA	Test for gDNA contamination
HSP90-intron-rev-1	GAAGCAAACGGAACTGATACA
A-28S_99_5_F	AACAAGGACCAGCTCAAACG	Test for 28S A-type rRNA both on Chr. 5 and 7
A-28S_356_5_R	TGCTATCGGTCTCCTACACA
S1-28S_243_F	GGTGAAAGGCCCGTATCATATATCA	Test for 28S S1-type rRNA on Chr.1
S1-28S_602_R	GCGGGGAGAAAGTGAAAACAAAAT
S2-28S_255_F	GGTGAAAGGCCCGTAGTTAAT	Test for 28S S2-type rRNA both on Chr. 11 and 13
S2-28S_576_R	TCTCGTTCACTCATGTTTCTTTTT
Minigene (IDT)	Sequence
A-typePF3D70532000new	GTTTGATTTGATGTTAGGAGGGCAAATCCGCCGAATTTAAGCATATAATTAAGCGGAAGAAAAGAAAATAACTATGATTCCTTTAGTAACGGCGAGTGAACAAGGACCAGCTCAAACGGTTAATCCTTCGTTTGGTGCAAACATTTCGACGGAATTGTCGTTGAATTATTCCATGAATGCCTTTAATTTTGAGCAAAGTGAGCAGGAATGCTTCCCCATAGAGGGTGAAAGGCCCATAGTTCTTTTTAATTTATTCATTGGAATTTTTCATGCCGAGTCGTGTTCTTTGAGATTGGAGCACTAATACGTGTGATACATTTCACATAAAGCTAAATATGTGTAGGAGACCGATAGCAAACAAGTACCGTGAGGGAAAGATGAAATAGTACTCAGGAATGA…
S1-typePF3D70112700	TAGGAGGGCAAATCCGCTGAACTTAAGCATATAATTAAGCGGAAGAAAAGAAAATAACTATGATTCCTTTAGTAACGGCGAGTGAAGAAGGAATAGCTCAATAAGTAGAATCCTTCGAATCTTAATGATATATTTATACATAGAATAAAGAATTGAAGGAATTGTCAAGTTGAATTGTACTCTTGTAGGCCTCACAGGTGAAATGAATATATAGAAGTAAAGTAGGAATACTTCCTCATAGAGGGTGAAAGGCCCGTATCATATATCATTTCGTGGGCTTTGGAGTATTTATATTTTACTGAGTAGTGTTCTTTGAGATTGGAGCACAAATTGGTGTGATACATTTCACATAAAGCTAAATATGTACAGGAGACCGATAGCGAACAAGTACCGTGAGGG…
S2-typePF3D71148640new	TTTGATTTGATGTTAGGAAGGCAAATCCGCCGAATTTAAGCATATAATTAAGCGGAAGAAAAGAAAATAACAATGATTTCTTTAGTAACGGCGAGTGAACAAGAAAAAGCTCAAGGAGATAATTCTATATCGTAGTTGTAAAAAGACTATGTGTATAGAAATTGTTCTGTTATAAGGAAGAAGTAATCTGAGAATATATGGGATTTATATATATATTTAGTTATCGAAATAAGTAGGAATACTTTCCCATAGAGGGTGAAAGGCCCGTAGTTAATAAATATATAAAGTTCTTTTTTTTTGGATAATTTTTTTTTTAAAGAGTAGTGCTCTTTGAGATTGGAGTACAAAGATGTGTGATACATTTCACATAAGGCTAAATATATATAGGAGACCGATAGG…
