## Supplemental Table S2 for "Degradation of ribosomal RNA during *Plasmodium falciparum* gametocytogenesis"

### Sheet: Sheet 1 - Table S2_ Sequencing 
Table S2: Summary statistics of the Oxford Nanopore Technology Direct RNA sequencing. The table shows, for each sample, the number of reads generated, the number of base-called reads and the number of reads mapped to the P. falciparum 3D7 genome (version 63). For each sample the number (and proportion in brackets) of reads overlapping, over more than 80% of the length, protein-coding genes, rRNA,…
Sample	# total ONT reads (raw reads)	# reads passing base-calling (guppy)	# aligned reads to 3D7 reference genome (version 63)	# reads protein-coding gene	# reads rRNA	# reads ncRNA	# reads pseudogene	# reads Other
NF54 Rings	800000	689756	593185	426,826 (71.95%)	75,793 (12.78%)	4026	710	85830
NF54 Trophozoites	1180572	989828	858689	545,822 (63.56%)	187,094 (21.79%)	5685	646	119442
NF54 Schizonts	1214218	1067087	969642	692,433 (71.41%)	140,361 (14.48%)	8294	955	127599
NF54 Gametocytes stage V	1165731	1039914	607697	300,031 (49.37%)	134,527 (22.14%)	4282	97	168760
NF54 Gametocytes stage V #2	1494358	1298405	1007312	1,773 (0.18%)	1,000,312 (99.31%)	2165	0	3062
NF54 Salivary gland sporozoites	2554440	2418242	23372	12,215 (52.26%)	6,096 (26.08%)	19	11	5031
NF54 Trophozoites + poly A	759471	636914	520273	294,834 (56.67%)	178,757 (34.36%)	4656	343	41683
NF54 Gametocytes stage V + poly A	3015263	2543950	2136820	13,582 (0.64%)	1,837,079 (85.97%)	279916	4	6239
Dd2 10 hpi	1207858	1090558	1011508	813,233 (80.40%)	69,344 (6.86%)	2587	897	125447
Dd2 20 hpi	859118	809597	767812	636,298 (82.87%)	40,766 (5.31%)	1592	833	88323
Dd2 30 hpi	1090638	940345	837391	644,483 (76.96%)	92,065 (10.99%)	3316	273	97254
Dd2 40 hpi	1101571	952902	842401	623,274 (73.99%)	96,761 (11.49%)	904	4410	117052
Dd2 Committed Rings	999158	904539	672108	527,650 (78.51%)	60,072 (8.94%)	1869	758	81759
Dd2 Gametocytes stage I	902038	821219	767668	638,603 (83.19%)	29,018 (3.78%)	3335	316	96396
Dd2 Gametocytes stage II	525150	429774	347801	205,194 (59.00%)	87,131 (25.05%)	1399	91	53986
Dd2 Gametocytes stage III	1291670	1084256	946313	514,426 (54.36%)	228,823 (24.18%)	4287	201	198576
Dd2 Gametocytes stage IV	1131500	1001740	937182	606,370 (64.70%)	69,970 (7.47%)	2372	159	258311
Dd2 Gametocytes stage V	1686943	1530726	1409789	814,006 (57.74%)	194,353 (13.79%)	2853	276	398301
Dd2 Gametocytes stage V d16	620001	528421	441070	186,198 (42.22%)	151,388 (34.32%)	978	79	102427
Dd2 20 hpi + poly A	2464000	2264376	2158934	101,930 (4.72%)	1,945,196 (90.10%)	88409	125	23274
Dd2 Gametocytes stage V + poly A	1371134	1266263	1176916	51,469 (4.37%)	1,072,580 (91.13%)	30808	21	22038
Dd2 Gametocytes stage V d16 + poly A	1672182	1440889	1307579	26,942 (2.06%)	1,239,058 (94.76%)	29490	32	12057
