## Supplemental Table S3 for "Degradation of ribosomal RNA during *Plasmodium falciparum* gametocytogenesis"

### Sheet: Sheet 1
Table S3: Number of reads, and their length distribution, mapping to the different 28S rRNA types (A-types: PF3D7_0532000 and PF3D7_0726000; S1-type: PF3D7_0112700; S2-types: PF3D7_1148640 and PF3D7_1371300).				Median read length and the 25% and 75% quartiles at all protein-coding genes
Sample	# reads A-type	# reads S1-type	# reads S2-type
				25% (in bp)	50% (in bp)	75% (in bp)
NF54 Rings	10508	14	5	715	1247	1946
NF54 Trophozoites	20290	15	5	696	1243	2008
NF54 Schizonts	12826	27	8	769	1313	2097
NF54 Gametocytes stage V	70258	124	46	697	1104	1612
NF54 Salivary gland sporozoites	548	535	349	919	1586	2398
Dd2 10 hpi	13249	20	3	767	1181	1789
Dd2 20 hpi	5501	11	1	786	1244	1920
Dd2 30 hpi	5404	8	1	826	1330	2068
Dd2 40 hpi	5154	5	1	858	1446	2378
Dd2 Committed Rings	8315	13	1	841	1324	2055
Dd2 Gametocytes stage I	3805	4	4	1005	1585	2540
Dd2 Gametocytes stage II	12566	13	8	827	1297	2061
Dd2 Gametocytes stage III	43496	96	14	744	1222	1950
Dd2 Gametocytes stage IV	10086	25	4	832	1282	2085
Dd2 Gametocytes stage V	35314	76	16	753	1227	1977
Dd2 Gametocytes stage V d16	50878	143	15	673	1143	1874
For full length, the read had to cover 80% of the rRNA gene to be counted as full-lenghs	# reads A-type full-lengths	# reads S1-type full lengths	# reads S2-type full lengths
NF54 Rings	978	1	0
NF54 Trophozoites	175	0	0
NF54 Schizonts	1606	3	0
NF54 Gametocytes stage V	184	1	0
NF54 Salivary gland sporozoites	1	2	1
